# End-to-end assessment of fecal bacteriome analysis: from sample processing to DNA sequencing and bioinformatics results

**DOI:** 10.1101/646349

**Authors:** Ana Paula Christoff, Giuliano Netto Flores Cruz, Aline Fernanda Rodrigues Sereia, Laís EikoYamanaka, Paola Paz Silveira, Luiz Felipe Valter Oliveira

## Abstract

Intestinal microbiome, comprising the whole microbiota, their genes and genomes living in the human gut have significant roles in promoting health or disease status. As many studies showed so far, identifying the bacterial components of the microbiome can reveal important biomarkers to help in the disease comprehension to a further adequate treatment. However, the human nature is quite variable considering the genetic components associated with life styles, directly reflecting on the gut microbiome. Thus, it is extremely important to know the populational microbiome background in order to draw conclusions regarding the health and disease conditions. Also, methodological best practices and knowledge about the methods being used are essential for the results quality and applicability with clinical relevance. In this way, we standardized the sample collection and processing methods used for the Probiome assay, a test developed to identify the Brazilian bacteriome from stool samples. EncodeTools Metabarcode pipeline of analysis was developed to obtain the best result from the samples. This pipeline uses the information of amplicon single variants (ASVs) in 100% identical oligotype clusters, and performs a *de novo* taxonomical assignment based on similarity for unknown sequences. To better comprehend the results obtained in Probiome assays, is essential to know the intestinal bacteriome diversity of Brazilians. Thus, we applied the standardized methods herein developed and began characterizing our populational data to allow a better understanding of the Brazilian bacteriome profiles and how they can be related to other microbiome studies.
