## Supplementary table 1 for "End-to-end assessment of fecal bacteriome analysis: from sample processing to DNA sequencing and bioinformatics results"

### Sheet: Sheet2
R Package	Version	Reference
cowplot	0.9.4	Claus O. Wilke (2019). cowplot: Streamlined Plot: Theme and Plot Annotations for 'ggplot2'. R package version 0.9.4. https://CRAN.R-project.org/package=cowplot
dplyr	0.8.0.1	Hadley Wickham, Romain François, Lionel Henry and Kirill Müller (2019). dplyr: A Grammar of Data Manipulation. R package version 0.8.0.1. https://CRAN.R-project.org/package=dply
ggpubr	0.2	Alboukadel Kassambara (2018). ggpubr: 'ggplot2' Based Publication Ready Plots. R package version 0.2. https://CRAN.R-project.org/package=ggpubr
ggrepel	0.8.0	Kamil Slowikowski (2018). ggrepel: Automatically Position Non-Overlapping Text Labels with 'ggplot2'. R package version 0.8.0. https://CRAN.R-project.org/package=ggrepel
ggthemes	4.1.1	Jeffrey B. Arnold (2019). ggthemes: Extra Themes, Scales and Geoms for 'ggplot2'. R package version 4.1.1. https://CRAN.R-project.org/package=ggthemes
heatmaply	0.15.2	Tal Galili, Alan O'Callaghan, Jonathan Sidi, Carson Sievert; heatmaply: an R package for creating interactive cluster heatmaps for online publishing, Bioinformatics, , btx657, https://doi.org/10.1093/bioinformatics/btx657
httr	1.4.0	Hadley Wickham (2018). httr: Tools for Working with URLs and HTTP. R package version 1.4.0. https://CRAN.R-project.org/package=httr
purrr	0.3.1	Lionel Henry and Hadley Wickham (2019). purrr: Functional Programming Tools. R package version 0.3.1. https://CRAN.R-project.org/package=purrr
RColorBrewer	1.1.2	Erich Neuwirth (2014). RColorBrewer: ColorBrewer Palettes. R package version 1.1-2. https://CRAN.R-project.org/package=RColorBrewer
reshape2	1.4.3	Hadley Wickham (2007). Reshaping Data with the reshape Package. Journal of Statistical Software, 21(12), 1-20. URL http://www.jstatsoft.org/v21/i12/.
stringr	1.4.0	Hadley Wickham (2019). stringr: Simple, Consistent Wrappers for Common String Operations. R package version 1.4.0. https://CRAN.R-project.org/package=stringr
tidyverse	1.2.1	Hadley Wickham (2017). tidyverse: Easily Install and Load the 'Tidyverse'. R package version 1.2.1. https://CRAN.R-project.org/package=tidyverse
