## Supplementary table 2 for "End-to-end assessment of fecal bacteriome analysis: from sample processing to DNA sequencing and bioinformatics results"

### Sheet: Sheet1
#oligotype	rank	taxname	taxid	lineage_name	references_id	references_taxid	references_identity	oligotype_seq	oligotype_freqs
oligotype_1_59333	species	Escherichia coli	562	['Bacteria', 'Proteobacteria', 'Gammaproteobacteria', 'Enterobacterales', 'Enterobacteriaceae', 'Escherichia', 'Escherichia coli']	['ref|NZ_AFVX00000000|', 'ref|NZ_AERT00000000|', 'ref|NZ_AGIA00000000|', 'ref|NZ_AGTD00000000|', 'ref|NZ_AFEB00000000|', 'ref|NZ_AMUK00000000|', 'ref|NZ_AKLW00000000|', 'ref|NZ_AEHW00000000|', 'ref|NZ_AKLV00000000|', 'ref|NZ_AKMA00000000|', 'ref|NZ_AKLY00000000|', 'ref|NZ_AFAG00000000|', 'ref|NZ_AKLT00000000|', 'ref|NZ_AMUM00000000|', 'ref|NZ_ADBA00000000|', 'ref|NZ_ADAZ00000000|', 'ref|NZ_ADAX00…	[562, 562, 562, 562, 562, 562, 562, 562, 562, 562, 562, 562, 562, 562, 562, 562, 562, 562, 562, 562, 562, 562, 562, 562, 562, 562, 562, 562, 562, 562, 562, 562, 562, 562, 562, 562, 562, 562, 562, 562, 562, 562, 562, 562, 562, 562, 562, 562, 562, 562, 562, 562, 562, 562, 562, 562, 562, 562, 562, 562, 562, 562, 562, 562, 562, 562, 562, 562, 562, 562, 562, 562, 562, 562, 562, 562, 562, 562, 562, 562…	[100.0, 100.0, 100.0, 100.0, 100.0, 100.0, 100.0, 100.0, 100.0, 100.0, 100.0, 100.0, 100.0, 100.0, 100.0, 100.0, 100.0, 100.0, 100.0, 100.0, 100.0, 100.0, 100.0, 100.0, 100.0, 100.0, 100.0, 100.0, 100.0, 100.0, 100.0, 100.0, 100.0, 100.0, 100.0, 100.0, 100.0, 100.0, 100.0, 100.0, 100.0, 100.0, 100.0, 100.0, 100.0, 100.0, 100.0, 100.0, 100.0, 100.0, 100.0, 100.0, 100.0, 100.0, 100.0, 100.0, 100.0,…	TGGGGAATATTGCACAATGGGCGCAAGCCTGATGCAGCCATGCCGCGTGTATGAAGAAGGCCTTCGGGTTGTAAAGTACTTTCAGCGGGGAGGAAGGGAGTAAAGTTAATACCTTTGCTCATTGACGTTACCCGCAGAAGAAGCACCGGCTAACTCCGTGCCAGCAGCCGCGGTAATACGGAGGGTGCAAGCGTTAATCGGAATTACTGGGCGTAAAGCGCACGCAGGCGGTTTGTTAAGTCAGATGTGAAATCCCCGGGCTCAACCTGGGAACTGCATCTGA	181109482093.01.1.1_1_2557;181109482093.02.1.1_1_2619;181109482093.03.1.1_1_2882;181109482093.04.1.1_1_2452;181109482093.05.1.1_1_424;181109482093.06.1.1_1_2845;181109482093.07.1.1_2_1188;181109482093.08.1.1_2_1359;181109482093.09.1.1_2_2320;181109482093.10.1.1_2_2543;181109482093.11.1.1_2_1039;181204448277.1.1.1_3_2085;181204448277.2.1.1_2_3026;181204448277.3.1.1_2_2995;181204621670.1.1.1_1_2586…
oligotype_2_58490	species	Enterococcus faecalis	1351	['Bacteria', 'Firmicutes', 'Bacilli', 'Lactobacillales', 'Enterococcaceae', 'Enterococcus', 'Enterococcus faecalis']	['ref|NZ_AEBR00000000|', 'ref|NZ_AEBH00000000|', 'ref|NZ_AEBB00000000|', 'ref|NZ_AEBQ00000000|', 'ref|NZ_AEBW00000000|', 'ref|NZ_AEBJ00000000|', 'ref|NZ_ACGM00000000|', 'ref|NZ_AEBK00000000|', 'ref|NZ_AEBX00000000|', 'ref|NZ_AEBZ00000000|', 'ref|NZ_AEBE00000000|', 'ref|NZ_AECB00000000|', 'ref|NZ_AEBO00000000|', 'ref|NZ_AEBN00000000|', 'ref|NZ_AEBY00000000|', 'ref|NZ_ACGL00000000|', 'ref|NZ_AEBD00…	[1351, 1351, 1351, 1351, 1351, 1351, 1351, 1351, 1351, 1351, 1351, 1351, 1351, 1351, 1351, 1351, 1351, 1351, 1351, 1351, 1351, 1351, 1351, 1351, 1351, 1351, 1351, 1351, 1351, 1351, 1351, 1351, 1351, 1351, 1351, 1351, 1351, 1351, 1351, 1351, 1351, 1351, 1351, 1351, 1351, 1351, 1351, 1351, 1351, 1351, 1351, 1351, 1351, 1351, 1351, 1351, 1351, 1351, 1351, 1351, 1351, 1351, 1351, 1351, 1351, 1351, 13…	[100.0, 100.0, 100.0, 100.0, 100.0, 100.0, 100.0, 100.0, 100.0, 100.0, 100.0, 100.0, 100.0, 100.0, 100.0, 100.0, 100.0, 100.0, 100.0, 100.0, 100.0, 100.0, 100.0, 100.0, 100.0, 100.0, 100.0, 100.0, 100.0, 100.0, 100.0, 100.0, 100.0, 100.0, 100.0, 100.0, 100.0, 100.0, 100.0, 100.0, 100.0, 100.0, 100.0, 100.0, 100.0, 100.0, 100.0, 100.0, 100.0, 100.0, 100.0, 100.0, 100.0, 100.0, 100.0, 100.0, 100.0,…	TAGGGAATCTTCGGCAATGGACGAAAGTCTGACCGAGCAACGCCGCGTGAGTGAAGAAGGTTTTCGGATCGTAAAACTCTGTTGTTAGAGAAGAACAAGGACGTTAGTAACTGAACGTCCCCTGACGGTATCTAACCAGAAAGCCACGGCTAACTACGTGCCAGCAGCCGCGGTAATACGTAGGTGGCAAGCGTTGTCCGGATTTATTGGGCGTAAAGCGAGCGCAGGCGGTTTCTTAAGTCTGATGTGAAAGCCCCCGGCTCAACCGGGGAGGGTCATTGGA	181109482093.01.1.1_2_2359;181109482093.02.1.1_2_2408;181109482093.03.1.1_2_2370;181109482093.04.1.1_2_2146;181109482093.05.1.1_2_383;181109482093.06.1.1_2_2160;181109482093.07.1.1_1_1329;181109482093.08.1.1_1_1532;181109482093.09.1.1_1_2486;181109482093.10.1.1_1_2809;181109482093.11.1.1_1_1119;181204448277.1.1.1_1_2454;181204448277.2.1.1_1_3151;181204448277.3.1.1_1_3289;181204621670.1.1.1_2_2488…
oligotype_3_41919	species	Staphylococcus aureus	1280	['Bacteria', 'Firmicutes', 'Bacilli', 'Bacillales', 'Staphylococcaceae', 'Staphylococcus', 'Staphylococcus aureus']	['ref|NZ_ACSW00000000|', 'ref|NZ_ACSV00000000|', 'ref|NZ_AHBS00000000|', 'ref|NZ_AHBR00000000|', 'ref|NZ_AHBQ00000000|', 'ref|NZ_AHBP00000000|', 'ref|NZ_AHBO00000000|', 'ref|NZ_AHBN00000000|', 'ref|NZ_AHBM00000000|', 'ref|NZ_AHBL00000000|', 'ref|NZ_AHBK00000000|', 'ref|NZ_AHBV00000000|', 'ref|NZ_AHBU00000000|', 'ref|NZ_AHBT00000000|', 'ref|NZ_AGTZ00000000|', 'ref|NZ_AASB00000000|', 'ref|NZ_ACHH00…	[1280, 1280, 1280, 1280, 1280, 1280, 1280, 1280, 1280, 1280, 1280, 1280, 1280, 1280, 1280, 1280, 1280, 1280, 1280, 1280, 1280, 1280, 1280, 1280, 1280, 1280, 1280, 1280, 1280, 1280, 1280, 1280, 1280, 1280, 1280, 1280, 1280, 1280, 1280, 1280, 1280, 1280, 1280, 1280, 1280, 1280, 1280, 1280, 1280, 1280, 1280, 1280, 1280, 1280, 1280, 1280, 1280, 1280, 1280, 1280, 1280, 1280, 1280, 1280, 1280, 1280, 12…	[100.0, 100.0, 100.0, 100.0, 100.0, 100.0, 100.0, 100.0, 100.0, 100.0, 100.0, 100.0, 100.0, 100.0, 100.0, 100.0, 100.0, 100.0, 100.0, 100.0, 100.0, 100.0, 100.0, 100.0, 100.0, 100.0, 100.0, 100.0, 100.0, 100.0, 100.0, 100.0, 100.0, 100.0, 100.0, 100.0, 100.0, 100.0, 100.0, 100.0, 100.0, 100.0, 100.0, 100.0, 100.0, 100.0, 100.0, 100.0, 100.0, 100.0, 100.0, 100.0, 100.0, 100.0, 100.0, 100.0, 100.0,…	TAGGGAATCTTCCGCAATGGGCGAAAGCCTGACGGAGCAACGCCGCGTGAGTGATGAAGGTCTTCGGATCGTAAAACTCTGTTATTAGGGAAGAACATATGTGTAAGTAACTGTGCACATCTTGACGGTACCTAATCAGAAAGCCACGGCTAACTACGTGCCAGCAGCCGCGGTAATACGTAGGTGGCAAGCGTTATCCGGAATTATTGGGCGTAAAGCGCGCGTAGGCGGTTTTTTAAGTCTGATGTGAAAGCCCACGGCTCAACCGTGGAGGGTCATTGGA	181109482093.01.1.1_3_1655;181109482093.02.1.1_3_1812;181109482093.03.1.1_3_1831;181109482093.04.1.1_3_1514;181109482093.05.1.1_3_280;181109482093.06.1.1_3_1819;181109482093.07.1.1_3_954;181109482093.08.1.1_3_1004;181109482093.09.1.1_3_1627;181109482093.10.1.1_3_1850;181109482093.11.1.1_3_780;181204448277.1.1.1_2_2237;181204448277.2.1.1_3_2322;181204448277.3.1.1_3_2280;181204621670.1.1.1_3_2052;1…
oligotype_4_34617	genus	Listeria	1637	['Bacteria', 'Firmicutes', 'Bacilli', 'Bacillales', 'Listeriaceae', 'Listeria']	['ref|NZ_ADXJ00000000|', 'ref|NZ_AADR00000000|', 'ref|NZ_AADQ00000000|', 'ref|NZ_AARY00000000|', 'ref|NZ_AARX00000000|', 'ref|NZ_AATL00000000|', 'ref|NZ_AARR00000000|', 'ref|NZ_AARQ00000000|', 'ref|NZ_AARP00000000|', 'ref|NZ_AARN00000000|', 'ref|NZ_AARO00000000|', 'ref|NZ_AARM00000000|', 'ref|NZ_AARL00000000|', 'ref|NZ_AARJ00000000|', 'ref|NZ_AARK00000000|', 'ref|NZ_AARI00000000|', 'ref|NZ_AARU00…	[1640, 1639, 1639, 1639, 1639, 1639, 1639, 1639, 1639, 1639, 1639, 1639, 1639, 1639, 1639, 1639, 1639, 1642, 1643, 1643, 1643, 1643, 1643, 1643, 1640, 1640, 1640, 1640, 1640, 1640, 1639, 1639, 1639, 1639, 1639, 1639, 1639, 1639, 1639, 1639, 1639, 1639, 1639, 1639, 1639, 1639, 1639, 1639, 1639, 1639, 1639, 1639, 1639, 1639, 1639, 1639, 1639, 1639, 1639, 1639, 1639, 1639, 1639, 1639, 1639, 1639, 16…	[100.0, 100.0, 100.0, 100.0, 100.0, 100.0, 100.0, 100.0, 100.0, 100.0, 100.0, 100.0, 100.0, 100.0, 100.0, 100.0, 100.0, 100.0, 100.0, 100.0, 100.0, 100.0, 100.0, 100.0, 100.0, 100.0, 100.0, 100.0, 100.0, 100.0, 100.0, 100.0, 100.0, 100.0, 100.0, 100.0, 100.0, 100.0, 100.0, 100.0, 100.0, 100.0, 100.0, 100.0, 100.0, 100.0, 100.0, 100.0, 100.0, 100.0, 100.0, 100.0, 100.0, 100.0, 100.0, 100.0, 100.0,…	TAGGGAATCTTCCGCAATGGACGAAAGTCTGACGGAGCAACGCCGCGTGTATGAAGAAGGTTTTCGGATCGTAAAGTACTGTTGTTAGAGAAGAACAAGGATAAGAGTAACTGCTTGTCCCTTGACGGTATCTAACCAGAAAGCCACGGCTAACTACGTGCCAGCAGCCGCGGTAATACGTAGGTGGCAAGCGTTGTCCGGATTTATTGGGCGTAAAGCGCGCGCAGGCGGTCTTTTAAGTCTGATGTGAAAGCCCCCGGCTTAACCGGGGAGGGTCATTGGA	181109482093.01.1.1_4_1510;181109482093.02.1.1_4_1550;181109482093.03.1.1_4_1733;181109482093.04.1.1_4_1492;181109482093.05.1.1_4_262;181109482093.06.1.1_4_1617;181109482093.07.1.1_4_743;181109482093.08.1.1_4_888;181109482093.09.1.1_4_1379;181109482093.10.1.1_4_1699;181109482093.11.1.1_4_630;181204448277.1.1.1_4_1616;181204448277.2.1.1_5_1835;181204448277.3.1.1_4_1862;181204621670.1.1.1_4_1541;18…
oligotype_5_31355	species	Acinetobacter baumannii	470	['Bacteria', 'Proteobacteria', 'Gammaproteobacteria', 'Pseudomonadales', 'Moraxellaceae', 'Acinetobacter', 'Acinetobacter baumannii']	['ref|NZ_AMFV00000000|', 'ref|NZ_AMSW00000000|', 'ref|NZ_AMFI00000000|', 'ref|NZ_AMGF00000000|', 'NC_011586_06', 'NC_011586_05', 'NC_011586_04', 'NC_011586_03', 'NC_011586_02', 'NC_011586_01', 'NC_017162_02']	[470, 470, 470, 470, 470, 470, 470, 470, 470, 470, 470]	[100.0, 100.0, 100.0, 100.0, 100.0, 100.0, 100.0, 100.0, 100.0, 100.0, 100.0]	TGGGGAATATTGGACAATGGGGGGAACCCTGATCCAGCCATGCCGCGTGTGTGAAGAAGGCCTTATGGTTGTAAAGCACTTTAAGCGAGGAGGAGGCTACTCTAGTTAATACCTAGGGATAGTGGACGTTACTCGCAGAATAAGCACCGGCTAACTCTGTGCCAGCAGCCGCGGTAATACAGAGGGTGCGAGCGTTAATCGGATTTACTGGGCGTAAAGCGTGCGTAGGCGGCTTATTAAGTCGGATGTGAAATCCCCGAGCTTAACTTGGGAATTGCATTCG	181109482093.01.1.1_5_1245;181109482093.02.1.1_5_1563;181109482093.03.1.1_5_1556;181109482093.04.1.1_5_1335;181109482093.05.1.1_5_224;181109482093.06.1.1_5_1516;181109482093.07.1.1_5_677;181109482093.08.1.1_5_756;181109482093.09.1.1_5_1185;181109482093.10.1.1_5_1369;181109482093.11.1.1_5_557;181204448277.1.1.1_5_1474;181204448277.2.1.1_4_1947;181204448277.3.1.1_5_1753;181204621670.1.1.1_6_1253;18…
oligotype_6_26469	species	Pseudomonas aeruginosa	287	['Bacteria', 'Proteobacteria', 'Gammaproteobacteria', 'Pseudomonadales', 'Pseudomonadaceae', 'Pseudomonas', 'Pseudomonas aeruginosa']	['ref|NZ_ALOF00000000|', 'ref|NZ_AJHI00000000|', 'ref|NZ_AAQW00000000|', 'ref|NZ_ABKZ00000000|', 'ref|NZ_BADP00000000|', 'ref|NZ_AHKN00000000|', 'ref|NZ_AHKM00000000|', 'ref|NZ_AKZH00000000|', 'ref|NZ_AKBD00000000|', 'ref|NZ_AKZG00000000|', 'ref|NZ_AKZF00000000|', 'ref|NZ_AKZE00000000|', 'ref|NZ_AKZD00000000|', 'ref|NZ_AEEX00000000|', 'ref|NZ_AEVV00000000|', 'NC_008463_04', 'NC_008463_03', 'NC_00…	[287, 287, 287, 287, 287, 287, 287, 287, 287, 287, 287, 287, 287, 287, 287, 287, 287, 287, 287, 287, 287, 287, 287, 287, 287, 287, 287, 287, 287, 287, 287, 287, 287, 287, 287, 287, 287, 287, 287, 287, 287, 287, 287]	[100.0, 100.0, 100.0, 100.0, 100.0, 100.0, 100.0, 100.0, 100.0, 100.0, 100.0, 100.0, 100.0, 100.0, 100.0, 100.0, 100.0, 100.0, 100.0, 100.0, 100.0, 100.0, 100.0, 100.0, 100.0, 100.0, 100.0, 100.0, 100.0, 100.0, 100.0, 100.0, 100.0, 100.0, 100.0, 100.0, 100.0, 100.0, 100.0, 100.0, 100.0, 100.0, 100.0]	TGGGGAATATTGGACAATGGGCGAAAGCCTGATCCAGCCATGCCGCGTGTGTGAAGAAGGTCTTCGGATTGTAAAGCACTTTAAGTTGGGAGGAAGGGCAGTAAGTTAATACCTTGCTGTTTTGACGTTACCAACAGAATAAGCACCGGCTAACTTCGTGCCAGCAGCCGCGGTAATACGAAGGGTGCAAGCGTTAATCGGAATTACTGGGCGTAAAGCGCGCGTAGGTGGTTCAGCAAGTTGGATGTGAAATCCCCGGGCTCAACCTGGGAACTGCATCCAA	181109482093.01.1.1_6_1141;181109482093.02.1.1_6_1211;181109482093.03.1.1_6_1282;181109482093.04.1.1_6_1086;181109482093.05.1.1_6_203;181109482093.06.1.1_6_1310;181109482093.07.1.1_6_535;181109482093.08.1.1_6_693;181109482093.09.1.1_6_1086;181109482093.10.1.1_6_1234;181109482093.11.1.1_6_488;181204448277.1.1.1_6_968;181204448277.2.1.1_6_1289;181204448277.3.1.1_6_1318;181204621670.1.1.1_5_1212;181…
oligotype_7_20592	family	Enterobacteriaceae	543	['Bacteria', 'Proteobacteria', 'Gammaproteobacteria', 'Enterobacterales', 'Enterobacteriaceae']	['ref|NZ_AHTY00000000|', 'ref|NZ_AHTZ00000000|', 'ref|NZ_AHUC00000000|', 'ref|NZ_AHTW00000000|', 'ref|NZ_AHTV00000000|', 'ref|NZ_AJGX00000000|', 'ref|NZ_ALHY00000000|', 'ref|NZ_AFCI00000000|', 'NT_187119_01', 'NC_011094_01', 'NC_010102_07', 'NC_010102_03', 'NC_011080_04', 'NC_011080_03', 'NC_011080_02', 'NC_011080_01', 'NC_011083_07', 'NC_011083_06', 'NC_011083_04', 'NC_011083_02', 'NC_017623_04'…	[28901, 28901, 28901, 28901, 28901, 28901, 28901, 28901, 28901, 28901, 28901, 28901, 28901, 28901, 28901, 28901, 28901, 28901, 28901, 28901, 28901, 28901, 28901, 28901, 571, 550, 550, 550, 550, 550, 550, 550, 550]	[100.0, 100.0, 100.0, 100.0, 100.0, 100.0, 100.0, 100.0, 100.0, 100.0, 100.0, 100.0, 100.0, 100.0, 100.0, 100.0, 100.0, 100.0, 100.0, 100.0, 100.0, 100.0, 100.0, 100.0, 100.0, 100.0, 100.0, 100.0, 100.0, 100.0, 100.0, 100.0, 100.0]	TGGGGAATATTGCACAATGGGCGCAAGCCTGATGCAGCCATGCCGCGTGTATGAAGAAGGCCTTCGGGTTGTAAAGTACTTTCAGCGGGGAGGAAGGTGTTGTGGTTAATAACCACAGCAATTGACGTTACCCGCAGAAGAAGCACCGGCTAACTCCGTGCCAGCAGCCGCGGTAATACGGAGGGTGCAAGCGTTAATCGGAATTACTGGGCGTAAAGCGCACGCAGGCGGTCTGTCAAGTCGGATGTGAAATCCCCGGGCTCAACCTGGGAACTGCATTCGA	181109482093.01.1.1_8_929;181109482093.02.1.1_8_901;181109482093.03.1.1_8_1114;181109482093.04.1.1_7_873;181109482093.05.1.1_8_133;181109482093.06.1.1_8_963;181109482093.07.1.1_7_456;181109482093.08.1.1_8_470;181109482093.09.1.1_8_799;181109482093.10.1.1_8_856;181109482093.11.1.1_7_369;181204448277.1.1.1_8_793;181204448277.2.1.1_7_1094;181204448277.3.1.1_8_1005;181204621670.1.1.1_9_924;1812046216…
oligotype_8_20545	species	Klebsiella pneumoniae	573	['Bacteria', 'Proteobacteria', 'Gammaproteobacteria', 'Enterobacterales', 'Enterobacteriaceae', 'Klebsiella', 'Klebsiella pneumoniae']	['ref|NZ_AMLN00000000|', 'ref|NZ_AMSU00000000|', 'NC_012731_05', 'NC_012731_03', 'NC_009648_08', 'NC_009648_07', 'NC_009648_04', 'NC_011283_08', 'NC_011283_07', 'NC_011283_06', 'NC_011283_05', 'NC_011283_02', 'NC_011283_01']	[573, 573, 573, 573, 573, 573, 573, 573, 573, 573, 573, 573, 573]	[100.0, 100.0, 100.0, 100.0, 100.0, 100.0, 100.0, 100.0, 100.0, 100.0, 100.0, 100.0, 100.0]	TGGGGAATATTGCACAATGGGCGCAAGCCTGATGCAGCCATGCCGCGTGTGTGAAGAAGGCCTTCGGGTTGTAAAGCACTTTCAGCGGGGAGGAAGGCGGTGAGGTTAATAACCTCATCGATTGACGTTACCCGCAGAAGAAGCACCGGCTAACTCCGTGCCAGCAGCCGCGGTAATACGGAGGGTGCAAGCGTTAATCGGAATTACTGGGCGTAAAGCGCACGCAGGCGGTCTGTCAAGTCGGATGTGAAATCCCCGGGCTCAACCTGGGAACTGCATTCGA	181109482093.01.1.1_7_906;181109482093.02.1.1_7_884;181109482093.03.1.1_7_1114;181109482093.04.1.1_8_803;181109482093.05.1.1_7_137;181109482093.06.1.1_7_1003;181109482093.07.1.1_8_411;181109482093.08.1.1_7_469;181109482093.09.1.1_7_788;181109482093.10.1.1_7_849;181109482093.11.1.1_8_356;181204448277.1.1.1_7_840;181204448277.2.1.1_8_1033;181204448277.3.1.1_7_1067;181204621670.1.1.1_8_971;181204621…
oligotype_9_19710	species	Bacillus subtilis	1423	['Bacteria', 'Firmicutes', 'Bacilli', 'Bacillales', 'Bacillaceae', 'Bacillus', 'Bacillus subtilis']	['ref|NZ_ADGS00000000|', 'NC_014479_08', 'NC_014479_07', 'NC_014479_06', 'NC_014479_05', 'NC_014479_04', 'NC_014479_03', 'NC_014479_02']	[1423, 1423, 1423, 1423, 1423, 1423, 1423, 1423]	[100.0, 100.0, 100.0, 100.0, 100.0, 100.0, 100.0, 100.0]	TAGGGAATCTTCCGCAATGGACGAAAGTCTGACGGAGCAACGCCGCGTGAGTGATGAAGGTTTTCGGATCGTAAAGCTCTGTTGTTAGGGAAGAACAAGTACCGTTCGAATAGGGCGGTACCTTGACGGTACCTAACCAGAAAGCCACGGCTAACTACGTGCCAGCAGCCGCGGTAATACGTAGGTGGCAAGCGTTGTCCGGAATTATTGGGCGTAAAGGGCTCGCAGGCGGTTCCTTAAGTCTGATGTGAAAGCCCCCGGCTCAACCGGGGAGGGTCATTGG	181109482093.01.1.1_11_535;181109482093.02.1.1_11_571;181109482093.03.1.1_10_715;181109482093.04.1.1_9_568;181109482093.05.1.1_11_86;181109482093.06.1.1_10_629;181109482093.07.1.1_10_297;181109482093.08.1.1_9_366;181109482093.09.1.1_10_546;181109482093.10.1.1_10_601;181109482093.11.1.1_10_250;181204448277.1.1.1_10_656;181204448277.2.1.1_10_770;181204448277.3.1.1_12_592;181204621670.1.1.1_7_1160;1…
oligotype_10_15349	species	Acinetobacter baumannii	470	['Bacteria', 'Proteobacteria', 'Gammaproteobacteria', 'Pseudomonadales', 'Moraxellaceae', 'Acinetobacter', 'Acinetobacter baumannii']	['ref|NZ_AMFU00000000|', 'ref|NZ_AMTA00000000|', 'ref|NZ_AMGG00000000|', 'ref|NZ_AMFX00000000|', 'ref|NZ_AFDM00000000|', 'ref|NZ_AMDQ00000000|', 'ref|NZ_AFDL00000000|', 'ref|NZ_AFDK00000000|', 'ref|NZ_AMFY00000000|', 'ref|NZ_AMFL00000000|', 'ref|NZ_ALAL00000000|', 'ref|NZ_AMDF00000000|', 'ref|NZ_AMFS00000000|', 'ref|NZ_AMTB00000000|', 'ref|NZ_AFCZ00000000|', 'ref|NZ_AMFK00000000|', 'ref|NZ_AFDB00…	[470, 470, 470, 470, 470, 470, 470, 470, 470, 470, 470, 470, 470, 470, 470, 470, 470, 470, 470, 470, 470, 470, 470, 470, 470, 470, 470, 470, 470, 470, 470, 470, 470, 470, 470, 470, 470, 470, 470, 470, 470, 470, 470, 470, 470, 470, 470, 470, 470, 470, 470, 470, 470, 470, 470, 470, 470, 470, 470, 470, 470, 470, 470, 470, 470, 470, 470, 470, 470, 470, 470, 470, 470, 470, 470, 470, 470, 470, 470, 470…	[100.0, 100.0, 100.0, 100.0, 100.0, 100.0, 100.0, 100.0, 100.0, 100.0, 100.0, 100.0, 100.0, 100.0, 100.0, 100.0, 100.0, 100.0, 100.0, 100.0, 100.0, 100.0, 100.0, 100.0, 100.0, 100.0, 100.0, 100.0, 100.0, 100.0, 100.0, 100.0, 100.0, 100.0, 100.0, 100.0, 100.0, 100.0, 100.0, 100.0, 100.0, 100.0, 100.0, 100.0, 100.0, 100.0, 100.0, 100.0, 100.0, 100.0, 100.0, 100.0, 100.0, 100.0, 100.0, 100.0, 100.0,…	TGGGGAATATTGGACAATGGGGGGAACCCTGATCCAGCCATGCCGCGTGTGTGAAGAAGGCCTTATGGTTGTAAAGCACTTTAAGCGAGGAGGAGGCTACTTTAGTTAATACCTAGAGATAGTGGACGTTACTCGCAGAATAAGCACCGGCTAACTCTGTGCCAGCAGCCGCGGTAATACAGAGGGTGCGAGCGTTAATCGGATTTACTGGGCGTAAAGCGTGCGTAGGCGGCTTATTAAGTCGGATGTGAAATCCCCGAGCTTAACTTGGGAATTGCATTCG	181109482093.01.1.1_12_623;181109482093.02.1.1_9_736;181109482093.03.1.1_11_785;181109482093.04.1.1_12_604;181109482093.05.1.1_9_125;181109482093.06.1.1_12_688;181109482093.07.1.1_11_327;181109482093.08.1.1_10_393;181109482093.09.1.1_11_586;181109482093.10.1.1_12_665;181109482093.11.1.1_9_293;181204448277.1.1.1_9_771;181204448277.2.1.1_9_967;181204448277.3.1.1_10_820;181204621670.1.1.1_12_629;181…
oligotype_11_14254	species	Klebsiella pneumoniae	573	['Bacteria', 'Proteobacteria', 'Gammaproteobacteria', 'Enterobacterales', 'Enterobacteriaceae', 'Klebsiella', 'Klebsiella pneumoniae']	['ref|NZ_ACZD00000000|', 'NC_012731_06', 'NC_012731_01', 'NC_017540_04', 'NC_017540_02', 'NC_017540_01']	[573, 573, 573, 573, 573, 573]	[100.0, 100.0, 100.0, 100.0, 100.0, 100.0]	TGGGGAATATTGCACAATGGGCGCAAGCCTGATGCAGCCATGCCGCGTGTGTGAAGAAGGCCTTCGGGTTGTAAAGCACTTTCAGCGGGGAGGAAGGCGATAAGGTTAATAACCTTGTCGATTGACGTTACCCGCAGAAGAAGCACCGGCTAACTCCGTGCCAGCAGCCGCGGTAATACGGAGGGTGCAAGCGTTAATCGGAATTACTGGGCGTAAAGCGCACGCAGGCGGTCTGTCAAGTCGGATGTGAAATCCCCGGGCTCAACCTGGGAACTGCATTCGA	181109482093.01.1.1_9_661;181109482093.02.1.1_10_622;181109482093.03.1.1_9_759;181109482093.04.1.1_11_564;181109482093.05.1.1_10_93;181109482093.06.1.1_11_649;181109482093.07.1.1_9_345;181109482093.08.1.1_12_292;181109482093.09.1.1_9_585;181109482093.10.1.1_9_655;181109482093.11.1.1_11_261;181204448277.1.1.1_12_505;181204448277.2.1.1_11_751;181204448277.3.1.1_11_717;181204621670.1.1.1_11_602;1812…
oligotype_12_13915	genus	Escherichia	561	['Bacteria', 'Proteobacteria', 'Gammaproteobacteria', 'Enterobacterales', 'Enterobacteriaceae', 'Escherichia']	['ref|NZ_AFVX00000000|', 'ref|NZ_AERT00000000|', 'ref|NZ_AGIA00000000|', 'ref|NZ_AGTD00000000|', 'ref|NZ_AFEB00000000|', 'ref|NZ_AMUK00000000|', 'ref|NZ_AKLW00000000|', 'ref|NZ_AEHW00000000|', 'ref|NZ_AKLV00000000|', 'ref|NZ_AKMA00000000|', 'ref|NZ_AKLY00000000|', 'ref|NZ_AFAG00000000|', 'ref|NZ_AKLT00000000|', 'ref|NZ_AMUM00000000|', 'ref|NZ_ADBA00000000|', 'ref|NZ_ADAZ00000000|', 'ref|NZ_ADAX00…	[562, 562, 562, 562, 562, 562, 562, 562, 562, 562, 562, 562, 562, 562, 562, 562, 562, 562, 562, 562, 562, 562, 562, 562, 562, 562, 562, 562, 562, 562, 562, 562, 562, 562, 562, 562, 562, 562, 562, 562, 562, 562, 562, 562, 562, 562, 562, 562, 562, 562, 562, 562, 562, 562, 562, 562, 562, 562, 562, 562, 562, 562, 562, 562, 562, 562, 562, 562, 562, 562, 562, 562, 562, 562, 562, 562, 562, 562, 562, 562…	[97.94, 97.94, 97.94, 97.94, 97.94, 97.94, 97.94, 97.94, 97.94, 97.94, 97.94, 97.94, 97.94, 97.94, 97.94, 97.94, 97.94, 97.94, 97.94, 97.94, 97.94, 97.94, 97.94, 97.94, 97.94, 97.94, 97.94, 97.94, 97.94, 97.94, 97.94, 97.94, 97.94, 97.94, 97.94, 97.94, 97.94, 97.94, 97.94, 97.94, 97.94, 97.94, 97.94, 97.94, 97.94, 97.94, 97.94, 97.94, 97.94, 97.94, 97.94, 97.94, 97.94, 97.94, 97.94, 97.94, 97.94,…	TGGGGAATATTGCACAATGGGCGCAAGCCTGATGCAGCCATGCCGCGTGTATGAAGAAGGCCTTCGGGTTGTAAAGTACTTTCAGCGGGGAGGAAGGGAGTAAAGTTAATACCTTTGCTCATTGACGTTACCCGCAGAAGAAGCACCGGCTAACTCCGTGCCAGCAGCCGCGGTAATACGGAGGGTGCAAGCGTTAATCGGAATTACTGGGCGTAAAGCGCACGCAGGCGGTCTGTCAAGTCGGATGTGAAATCCCCGGGCTCAACCTGGGAACTGCATTCGA	181109482093.01.1.1_10_602;181109482093.02.1.1_12_594;181109482093.03.1.1_12_705;181109482093.04.1.1_10_594;181109482093.05.1.1_12_93;181109482093.06.1.1_9_702;181109482093.07.1.1_12_240;181109482093.08.1.1_11_310;181109482093.09.1.1_12_470;181109482093.10.1.1_11_616;181109482093.11.1.1_12_227;181204448277.1.1.1_11_558;181204448277.2.1.1_12_728;181204448277.3.1.1_9_763;181204621670.1.1.1_10_620;1…
oligotype_13_10066	family	Enterobacteriaceae	543	['Bacteria', 'Proteobacteria', 'Gammaproteobacteria', 'Enterobacterales', 'Enterobacteriaceae']	['ref|NZ_ABFH00000000|', 'ref|NZ_AERV00000000|', 'ref|NZ_CAAX00000000|', 'ref|NZ_CAAW00000000|', 'ref|NZ_CAAZ00000000|', 'ref|NZ_CAAV00000000|', 'ref|NZ_CAAU00000000|', 'ref|NZ_CAAT00000000|', 'ref|NZ_CAAS00000000|', 'ref|NZ_CAAR00000000|', 'ref|NZ_CAAY00000000|', 'ref|NZ_CAAQ00000000|', 'ref|NZ_AFCU00000000|', 'ref|NZ_ABAM00000000|', 'ref|NZ_AFCT00000000|', 'ref|NZ_AMYM00000000|', 'ref|NZ_AHIA00…	[28901, 28901, 28901, 28901, 28901, 28901, 28901, 28901, 28901, 28901, 28901, 28901, 28901, 28901, 28901, 28901, 28901, 28901, 28901, 28901, 28901, 28901, 28901, 28901, 28901, 28901, 28901, 28901, 28901, 28901, 28901, 28901, 28901, 28901, 28901, 28901, 28901, 28901, 28901, 28901, 28901, 28901, 28901, 28901, 28901, 28901, 28901, 28901, 28901, 28901, 28901, 28901, 28901, 28901, 28901, 28901, 28901,…	[100.0, 100.0, 100.0, 100.0, 100.0, 100.0, 100.0, 100.0, 100.0, 100.0, 100.0, 100.0, 100.0, 100.0, 100.0, 100.0, 100.0, 100.0, 100.0, 100.0, 100.0, 100.0, 100.0, 100.0, 100.0, 100.0, 100.0, 100.0, 100.0, 100.0, 100.0, 100.0, 100.0, 100.0, 100.0, 100.0, 100.0, 100.0, 100.0, 100.0, 100.0, 100.0, 100.0, 100.0, 100.0, 100.0, 100.0, 100.0, 100.0, 100.0, 100.0, 100.0, 100.0, 100.0, 100.0, 100.0, 100.0,…	TGGGGAATATTGCACAATGGGCGCAAGCCTGATGCAGCCATGCCGCGTGTATGAAGAAGGCCTTCGGGTTGTAAAGTACTTTCAGCGGGGAGGAAGGTGTTGTGGTTAATAACCGCAGCAATTGACGTTACCCGCAGAAGAAGCACCGGCTAACTCCGTGCCAGCAGCCGCGGTAATACGGAGGGTGCAAGCGTTAATCGGAATTACTGGGCGTAAAGCGCACGCAGGCGGTCTGTCAAGTCGGATGTGAAATCCCCGGGCTCAACCTGGGAACTGCATTCGA	181109482093.01.1.1_13_495;181109482093.02.1.1_13_469;181109482093.03.1.1_13_523;181109482093.04.1.1_13_389;181109482093.05.1.1_13_66;181109482093.06.1.1_13_517;181109482093.07.1.1_13_210;181109482093.08.1.1_13_230;181109482093.09.1.1_13_413;181109482093.10.1.1_13_451;181109482093.11.1.1_13_179;181204448277.1.1.1_13_383;181204448277.2.1.1_13_486;181204448277.3.1.1_13_498;181204621670.1.1.1_13_458…
oligotype_14_5284	species	Salmonella enterica	28901	['Bacteria', 'Proteobacteria', 'Gammaproteobacteria', 'Enterobacterales', 'Enterobacteriaceae', 'Salmonella', 'Salmonella enterica']	['ref|NZ_AHTQ00000000|', 'NC_016863_04', 'NC_016854_07', 'NC_016857_02', 'NC_016810_02', 'NC_003197_02', 'NC_017046_02', 'NC_016856_03', 'NC_011083_01', 'NC_017623_01']	[28901, 28901, 28901, 28901, 28901, 28901, 28901, 28901, 28901, 28901]	[100.0, 100.0, 100.0, 100.0, 100.0, 100.0, 100.0, 100.0, 100.0, 100.0]	TGGGGAATATTGCACAATGGGCGCAAGCCTGATGCAGCCATGCCGCGTGTATGAAGAAGGCCTTCGGGTTGTAAAGTACTTTCAGCGGGGAGGAAGGTGTTGCGGTTAATAACCGCAGCAATTGACGTTACCCGCAGAAGAAGCACCGGCTAACTCCGTGCCAGCAGCCGCGGTAATACGGAGGGTGCAAGCGTTAATCGGAATTACTGGGCGTAAAGCGCACGCAGGCGGTCTGTCAAGTCGGATGTGAAATCCCCGGGCTCAACCTGGGAACTGCATTCGA	181109482093.01.1.1_14_232;181109482093.02.1.1_14_235;181109482093.03.1.1_14_287;181109482093.04.1.1_14_189;181109482093.06.1.1_14_271;181109482093.07.1.1_14_108;181109482093.08.1.1_14_113;181109482093.09.1.1_14_212;181109482093.10.1.1_14_243;181109482093.11.1.1_14_103;181204448277.1.1.1_14_209;181204448277.2.1.1_14_243;181204448277.3.1.1_14_266;181204621670.1.1.1_14_277;181204621670.2.1.1_14_136…
oligotype_15_1211	species	Bacillus subtilis	1423	['Bacteria', 'Firmicutes', 'Bacilli', 'Bacillales', 'Bacillaceae', 'Bacillus', 'Bacillus subtilis']	['ref|NZ_ADGS00000000|', 'NC_014479_08', 'NC_014479_07', 'NC_014479_06', 'NC_014479_05', 'NC_014479_04', 'NC_014479_03', 'NC_014479_02']	[1423, 1423, 1423, 1423, 1423, 1423, 1423, 1423]	[99.65, 99.65, 99.65, 99.65, 99.65, 99.65, 99.65, 99.65]	TAGGGAATCTTCCGCAATGGACGAAAGTCTGACGGAGCAACGCCGCGTGAGTGATGAAGGTTTTCGGATCGTAAAGCTCTGTTGTTAGGGAAGAACAAGTACCGTTCGAATAGGGCGGTACCTTGACGGTACCTAACCAGAAAGCCACGGCTAACTACGTGCCAGCAGCCGCGGTAATACGTAGGTGGCAAGCGTTGTCCGGAATTATTGGGCGTAAAGGGCTCGCAGGCGGTTCCTTAAGTCTGATGTGAAAGCCCCCGGCTCAACCGGGGAGGGGCATTGG	181109482093.01.1.1_15_174;181109482093.03.1.1_15_234;181109482093.06.1.1_15_176;181204448277.1.1.1_15_219;181204448277.2.1.1_15_223;181204448277.3.1.1_15_185
oligotype_16_196	species	Klebsiella pneumoniae	573	['Bacteria', 'Proteobacteria', 'Gammaproteobacteria', 'Enterobacterales', 'Enterobacteriaceae', 'Klebsiella', 'Klebsiella pneumoniae']	['NC_012731_04', 'NC_011283_04']	[573, 573]	[100.0, 100.0]	TGGGGAATATTGCACAATGGGCGCAAGCCTGATGCAGCCATGCCGCGTGTGTGAAGAAGGCCTTCGGGTTGTAAAGCACTTTCAGCGGGGAGGAAGGCGGTGAGGTTAATAACCTCACCGATTGACGTTACCCGCAGAAGAAGCACCGGCTAACTCCGTGCCAGCAGCCGCGGTAATACGGAGGGTGCAAGCGTTAATCGGAATTACTGGGCGTAAAGCGCACGCAGGCGGTCTGTCAAGTCGGATGTGAAATCCCCGGGCTCAACCTGGGAACTGCATTCGA	181109482093.11.1.1_15_119;281109482093.11.1.1_15_77
